# Mechanism of life-long maintenance of neuron identity despite molecular fluctuations

**DOI:** 10.1101/2020.04.22.054536

**Authors:** Joleen J. H. Traets, Servaas N. van der Burght, Gert Jansen, Jeroen S. van Zon

**Affiliations:** AMOLF, Science Park 104, 1098 XG Amsterdam, the Netherlands; Department of Cell Biology, Erasmus University Medical Centre, Dr. Molewaterplein 40, 3015 GD, Rotterdam, the Netherlands

**Keywords:** Neuronal cell fate, bistability, gene regulatory network, stochastic gene expression, molecular fluctuations, homeodomain proteins, chemotaxis, *C. elegans*, terminal selector

## Abstract

Cell fate is maintained over long timescales, yet molecular fluctuations can lead to spontaneous loss of this differentiated state. We uncovered a mechanism that explains life-long maintenance of ASE neuron fate in *C. elegans* by the terminal selector transcription factor CHE-1. Fluctuations in CHE-1 level are buffered by the reservoir of CHE-1 bound at its target promoters, which ensure continued *che-1* expression by preferentially binding the *che-1* promoter. We validated this mechanism by showing that *che-1* expression was resilient to induced transient CHE-1 depletion, while both expression of CHE-1 targets and ASE function were lost. We identified a 130 bp *che-1* promoter fragment responsible for this resilience, with deletion of a homeodomain binding site in this fragment causing stochastic loss of ASE identity long after its determination. Because network architectures that support this mechanism are highly conserved in cell differentiation, it may explain stable cell fate maintenance in many systems.
