## Supplemental Table 1 for "Mechanism of life-long maintenance of neuron identity despite molecular fluctuations"

### Sheet: auxinche-1GFP_exp_AID
Supplementary table 1
Recovery of CHE-1::GFP fluorescence and chemotaxis response on 10mM NaCl in che-1::GFP::AID animals after auxin treatment.
Time on auxin (hr)	Recovery time (hr)	Total animals CHE-1::GFP experiment	CHE-1::GFP expressing animals	% GFP expressing animals	SEM GFP	AVG CI chemotaxis	SEM chemotaxis
0	0	>100	>100	100	0	0.968719	0.000977517
24	0	40	0	0	0	0.37012	0.0187688
24	24	35	35	100	0	0.797554	0.00967506
24	48	10	10	100	0	0.764347	0.0818071
48	0	26	0	0	0	-0.118312	0.0535634
48	24	29	21	72.41	8	0.410419	0.073644
48	48	12	9	75	10	0.514946	0.0794231
72	0	14	0	0	0	-0.00558776	0.0262858
72	24	25	7	28	9	0.0110261	0.141185
72	48	24	8	33.33	10	0.160745	0.0405879
72	72	11	3	27.27	13
96	0	10	0	0	0	0.000820847	0.0290781
96	24	9	0	0	0	-0.194368	0.073919
96	48	28	4	14.29	7	0.0132458	0.0699852
120	0	5	0	0	0
120	24
120	48	9	0	0	0
144	0	5	0	0	0
144	24	10	0	0	0
144	48
