## Supplemental Table 3 for "Mechanism of life-long maintenance of neuron identity despite molecular fluctuations"

### Sheet: che-1
che-1
1	gccgaatcgaagaaatcggt
2	ttgcatctgcggaatataat
3	aatcttgatatccatgatgc
4	gacgtgctatcagatgcata
5	agttccagatgatggcattg
6	tttgttgcaatgcttgttga
7	ccctgaataattccattttc
8	accatgatcacttccatttt
9	agagaccggatggagggatc
10	gatggagttggatccatata
11	ttctttctttggaaggcgaa
12	ttggtcgttgtactggaaga
13	ggttttggtgtagatcttgc
14	tccacaagtttgacatctga
15	tagctgcttgagagaatgct
16	attcttttgtgagctgttag
17	aaatggtttttctcctgtat
18	ggacgattacatacaggaca
19	agtgtgtgttcttcgatgag
20	attgagcacatggatacggt
21	agttgagctgtcggtgaatg
22	gggttctcagatgttttgta
23	acataaggtttatgtccagt
24	ccactctgtgtgaatttcat
25	ttatgagttttcatgtgcct

### Sheet: gcy-22
gcy-22
1	tccaacttgaaggacagctg
2	ttccgtcgtattatcgtttg
3	cagttagttaacacccatgt
4	acgtcgcttggtacaaagtg
5	gcaatttccgtccatttata
6	ggcgtacagcgaggaataag
7	cagtccctcgaaatcagata
8	atttgccttctgtatgtgat
9	atttctgagagcagttgcat
10	tcgtctagattctgccataa
11	aatcgttttttccatcggtt
12	gttatccatcacgaggaact
13	gaaaaggcggctcgaacttc
14	tttccagttgctatggaacg
15	acctttccagtgaaacctaa
16	atctccttatcagttgagtc
17	cttctgttatctgcatcaca
18	agtactaagaggcacggttc
19	ttggacaatctgttccagtg
20	aaaaccaatgcagctgcagt
21	aacctgccacaattgattca
22	ttttttgagggggtttgact
23	attgtcacttttgtgcttgt
24	gaaactgtgtcgttctgtgt
25	cttgccacaacggaatcatt
26	agttgtcattgtccacattt
27	ggtgagtcaagagataaccc
28	aagtgagcccttagctataa
29	atagatagcatctgcgacgt
30	ggtccaattggagagtgatg
31	tgtagaagagctcaaccagc
32	tatctctaatgtgctctggt
33	tctgcctccttttttaattt
34	aacgacatgcttccattgtg
35	ttcgttccagcaatctctaa
36	gaacctcatcctccaaatta
37	ccacttgtttaggcaacatt
38	cttgaagtggagtgcatctt
39	atcaccaattgtttctacct
40	gtggtaaaccggagacacat
41	ggggtacacggaatgttttt
42	tttattcgttcctttggcaa
43	gactggtcctgtatgtaatc
44	ctaggcatagtcattccaac
45	tgcagtattaacggaatccc
46	gtacttatatgcactcgacc
47	ctctgtttgataaccaccta
48	ctttgacaatcacttctcct

### Sheet: tax-2
tax-2
1	ttgtttttgctcgttttgga
2	ctgaactctcttttccgtat
3	actcaactgcgttggtttac
4	aatcttcacttcttggcgat
5	tggtggatatggaagtggtc
6	aattacgacttctggagggc
7	ccgtttcatcaataagtcca
8	gatgctcttgtggctgaaag
9	cgaactgcagatgttcttct
10	agtatcttcaggtgtttctc
11	aaactcggtcgatgctcatt
12	ctcagaacgattctgcagtc
13	tttgacagtgtcgacagtcg
14	gtaactagtgagagccatgt
15	aaccgtggtttgattagcag
16	tttgacttgaattcctcctc
17	atcctccaaattggcatttt
18	agcatgtcgaaaagtagcca
19	acgcttgtaatgccgaaagt
20	taccattttccattttccaa
21	tacgcatttccttgattgtt
22	ctgcggtgaagtagaagcat
23	ctgggttatttccagtagat
24	catcatccaggaacatgtca
25	gcgttcgacacaatatctcg
26	aaattcttcccgattgcgat
27	cagaccaagtttcttgcatt
28	accaatcacgaactcggttg
29	taaagttttctgttgctgcc
30	tagcttgagaggcagttttt
31	ctctcagaagagcacgatca
32	catttcttttccaacgtctc
33	ttttctcattgtgatctcca
34	atttctccaaatactgcacc
35	atttccaccaattgccaata
36	aagtacagtaaccctttgca
37	gacatcattcaagtcttcct
38	aattgtctgtgcttgtggat
39	caacatagcagctgcttttc
40	ttctgtcttttcatcactct
41	gttttcattcatctctgtca
42	cttttctgtttcttcctcaa
43	gggatagtatatcgattgcc
44	tcatcgtctctttgtagagt
45	catcattccattcttcttcg
46	ccaacatctgatagatcctc
47	aatcatcatcatgtacctcc
48	aatcggcatgtagtttctgt

### Sheet: del-2
del-2
1	aactgtttggatggtacggt
2	cgtccactattagtaatcct
3	aataacttctgccgtcatct
4	gccgaaacaataatcgtcgt
5	gtcaatgtcattggttcact
6	atccgttctactagtcattg
7	tcgactgtcatattccattc
8	cgtcgatgttgatattcagc
9	ttgctttttgagtctctctt
10	atctctgacgttttgtgtgc
11	aagttcagatggtccacttg
12	tgcatcaaaatctgtgtgcc
13	tgatggcattttattgtcca
14	tcttttgcttgactagaggt
15	gatgcccagttttttcaata
16	tccgcaaacacatttgtcac
17	tactcttccgttcatcagag
18	tttcagttgatgcttcaacc
19	gtacatcatcgctagttgtt
20	agttccaactctttttctgt
21	aacactctctgccagtatat
22	tcatccttttcgtcattcaa
23	caactggtggtattagacca
24	aatattgagtcttcggtgct
25	caatagactgttcaccgtga
26	tgcttctttcaggttgattg
27	tcaatttcacttagtgcctc
28	cccaaaatctgtcaacatcc
29	ctggatatcatctttttcgt
30	ccaattgacctttcactact
31	tctgaacatgaattccggca
32	atatgcttttcaatcttccc
33	tctcttcgtttgagttcatt
34	aggctcatctaactctcgat
35	cagtttgatctgtgatttcc
36	gaagtagtggttcctctatt
37	gagtttgtgatgcagttgtt
38	ccagttgtacaacttcttgt
39	cgctttgagctttcgtgaaa
40	atgcacggatcatattttcc
41	ctcgatctctttcaactacc
42	ttttgctggcaaaatgtcca
43	actcttcgctcaattctttc
44	ttctgttcgattctcacacg
45	ggagtttcttccaaacttct
46	cttcttgagattcaatcggc
47	tcactgtgagctacactgat
48	caagtttcttctggcattca
